# Efficient breeding of industrial brewing yeast strains using CRISPR/Cas9-aided mating-type switching

**DOI:** 10.1101/2021.07.05.450511

**Authors:** Kristoffer Krogerus, Eugene Fletcher, Nils Rettberg, Brian Gibson, Richard Preiss

**Author notes:** Address correspondence to Kristoffer Krogerus.

## Abstract

Yeast breeding is a powerful tool for developing and improving brewing yeast in a number of industry-relevant respects. However, breeding of industrial brewing yeast can be challenging, as strains are typically sterile and have large complex genomes. To facilitate breeding, we used the CRISPR/Cas9 system to generate double-stranded breaks in the *MAT* locus, generating transformants with a single specified mating type. The single mating type remained stable even after loss of the Cas9 plasmid, despite the strains being homothallic, and these strains could be readily mated with other brewing yeast transformants of opposite mating type. As a proof of concept, we applied this technology to generate yeast hybrids with an aim to increase β-lyase activity for fermentation of beer with enhanced hop flavour. First, a genetic and phenotypic pre-screening of 38 strains was carried out in order to identify potential parent strains with high β-lyase activity. Mating-competent transformants of eight parent strains were generated, and these were used to generate over 60 hybrids that were screened for β-lyase activity. Selected phenolic off-flavour positive (POF+) hybrids were further sporulated to generate meiotic segregants with high β-lyase activity, efficient wort fermentation and lack of POF; all traits that are desirable in strains for the fermentation of modern hop-forward beers. Our study demonstrates the power of combining the CRISPR/Cas9 system with classic yeast breeding to facilitate development and diversification of brewing yeast.

**Key Points:**

- CRISPR/Cas9-based mating type switching was applied to industrial yeast strains
- Transformed strains could be readily mated to form intraspecific hybrids
- Hybrids exhibited heterosis for a number of brewing-relevant traits
