## Supplementary Tables for "Efficient breeding of industrial brewing yeast strains using CRISPR/Cas9-aided mating-type switching"

### Sheet: Table S1
Supplementary Table S1. List of strains used in the study
#	Name	Source	BioProject Number	Reference
1	Anchorman Ale	Escarpment Labs	PRJNA736724	van der Merwe et al. under preparation
2	Cali Ale	Escarpment Labs	PRJNA473622	Preiss et al. 2018
3	Northwest Ale	Escarpment Labs	PRJNA736724	van der Merwe et al. under preparation
4	Ardennes Ale	Escarpment Labs	PRJNA736724	van der Merwe et al. under preparation
5	Classic Witbier	Escarpment Labs	PRJNA736724	van der Merwe et al. under preparation
6	Dry Belgian Ale	Escarpment Labs	PRJNA736724	van der Merwe et al. under preparation
7	Fruity Wit	Escarpment Labs	PRJNA736724	van der Merwe et al. under preparation
8	Pine Tree Wit	Escarpment Labs	PRJNA736724	van der Merwe et al. under preparation
9	St Remy Abbey Ale	Escarpment Labs	PRJNA736724	van der Merwe et al. under preparation
10	St. Lucifer	Escarpment Labs	PRJNA736724	van der Merwe et al. under preparation
11	Trappist Ale	Escarpment Labs	PRJNA736724	van der Merwe et al. under preparation
12	West Abbey Ale	Escarpment Labs	PRJNA736724	van der Merwe et al. under preparation
13	English Ale I	Escarpment Labs	PRJNA736724	van der Merwe et al. under preparation
14	English Ale II	Escarpment Labs	PRJNA736724	van der Merwe et al. under preparation
15	English Ale III	Escarpment Labs	PRJNA736724	van der Merwe et al. under preparation
16	European Ale	Escarpment Labs	PRJNA736724	van der Merwe et al. under preparation
17	Foggy London Ale	Escarpment Labs	PRJNA736724	van der Merwe et al. under preparation
18	Irish Ale	Escarpment Labs	PRJNA736724	van der Merwe et al. under preparation
19	Kolsch	Escarpment Labs	PRJNA736724	van der Merwe et al. under preparation
20	Ringwood	Escarpment Labs	PRJNA736724	van der Merwe et al. under preparation
21	Sterling Ale	Escarpment Labs	PRJNA736724	van der Merwe et al. under preparation
22	Uberweizen	Escarpment Labs	PRJNA736724	van der Merwe et al. under preparation
23	Vermont Ale	Escarpment Labs	PRJNA473622	Preiss et al. 2018
24	Weizen I	Escarpment Labs	PRJNA736724	van der Merwe et al. under preparation
25	Arset Kveik 1	Escarpment Labs	PRJNA736724	van der Merwe et al. under preparation
26	Ebbegarden Kveik 1	Escarpment Labs	PRJNA473622	Preiss et al. 2018
27	Hornindal Kveik 1	Escarpment Labs	PRJNA473622	Preiss et al. 2018
28	Voss Kveik	Escarpment Labs	PRJNA473622	Preiss et al. 2018
30	French Saison	Escarpment Labs	PRJNA736724	van der Merwe et al. under preparation
31	New World Sacc	Escarpment Labs	PRJNA736724	van der Merwe et al. under preparation
32	Saison II	Escarpment Labs	PRJNA736724	van der Merwe et al. under preparation
33	Saison III	Escarpment Labs	PRJNA736724	van der Merwe et al. under preparation
34	Saison Maison	Escarpment Labs	PRJNA736724	van der Merwe et al. under preparation
35	Spooky Saison	Escarpment Labs	PRJNA736724	van der Merwe et al. under preparation
36	Cerberus	Escarpment Labs	PRJNA736724	van der Merwe et al. under preparation
37	Ontario Farmhouse Ale	Escarpment Labs	PRJNA736724	van der Merwe et al. under preparation
38	Wild Thing	Escarpment Labs	PRJNA736724	van der Merwe et al. under preparation
41	YJM1400 (SACE_YCM)	Gift from Gianni Liti	PRJNA189911	Strope et al. 2015 / Peter et al. 2018
	Peter J et al. 2018. Genome evolution across 1,011 Saccharomyces cerevisiae isolates. Nature, 556: 339–344. http://www.nature.com/articles/s41586-018-0030-5.
	Preiss R, Tyrawa C, Krogerus K, Garshol LM, van der Merwe G. 2018. Traditional Norwegian Kveik Are a Genetically Distinct Group of Domesticated Saccharomyces cerevisiae Brewing Yeasts. Front. Microbiol., 9. https://www.frontiersin.org/article/10.3389/fmicb.2018.02137/full.
	Strope PK, Skelly DA, Kozmin SG, Mahadevan G, Stone EA, Magwene PM, Dietrich FS, McCusker JH. 2015. The 100-genomes strains, an S. cerevisiae resource that illuminates its natural phenotypic and genotypic variation and emergence as an opportunistic pathogen. Genome Res., 25: 762–774. http://genome.cshlp.org/lookup/doi/10.1101/gr.185538.114.

### Sheet: Table S2
Supplementary Table S2. Correlation between the different beta-lyase phenotypic assays.
	Aroma intensity	Growth on cysteine	Cysteine consumed	Growth on SMC
Growth on cysteine	0.403015
Cysteine consumed	-0.0360143	0.387358
Growth on SMC	0.124103	0.360452	0.0655191
Growth on Cys-4MMP	0.316035	0.431578	0.213756	0.00612071

### Sheet: Table S3
Supplementary Table S3. Attempted hybrid crosses and confirmed hybrids.
Combination	Parent 1 (transformed with MATa plasmid)	Parent 2 (transformed with MATalpha plasmid)	Confirmed hybrids
1	17A1	4ALP2	17 x 4 B2	17 x 4 B4	17 x 4 D3
2	17A1	10ALP3	17 x 10 C4
3	17A1	41ALP2	17 x 41 A4	17 x 41 C1
4	21A2	4ALP2	21 x 4 A2	21 x 4 C3	21 x 4 D2
5	21A2	5ALP1	21 x 5 A1
6	21A2	10ALP3	21 x 10 B2	21 x 10 C2	21 x 10 C4	21 x 10 D4
7	21A2	17ALP1
8	21A2	41ALP2	21 x 41 A2	21 x 41 A4	21 x 41 C1	21 x 41 C2	21 x 41 C4	21 x 41 D2	21 x 41 D4
9	26A1	4ALP2	26 x 4 B3	26 x 4 C2
10	26A1	5ALP1	26 x 5 A4
11	26A1	10ALP3	26 x 10 A1	26 x 10 A2	26 x 10 D1	26 x 10 D3
12	26A1	17ALP1	26 x 17 D1	26 x 17 D3
13	26A1	41ALP2	26 x 41 A1	26 x 41 A3	26 x 41 B2	26 x 41 B3	26 x 41 C1	26 x 41 C4	26 x 41 D1	26 x 41 D2	26 x 41 D3
14	36A3	4ALP2	36 x 4 A1	36 x 4 A2	36 x 4 A3	36 x 4 C4	36 x 4 D4
15	36A3	5ALP1	36 x 5 A2	36 x 5 C1	36 x 5 D2	36 x 5 D3
16	36A3	10ALP3	36 x 10 A1	36 x 10 B1	36 x 10 C3
17	36A3	17ALP1
18	36A3	26ALP5	36 x 26 D3
19	36A3	41ALP2	36 x 41 A1	36 x 41 A2	36 x 41 A4	36 x 41 C1	36 x 41 C3	36 x 41 C4	36 x 41 D1	36 x 41 D2	36 x 41 D3	36 x 41 D4
20	21A2	26ALP5
21	21A2	36ALP1	21 x 36 A4
